# First chromosome-scale genome assemblies and comprehensive structural characterization of Tunisian durum wheat (*Triticum turgidum subsp. durum*) landraces Chili and Mahmoudi

**DOI:** 10.64898/2026.05.25.727644

**Authors:** Maroua Gdoura Ben Amor, Nour Elhouda Mathlouthi, Imen Belguith

**Affiliations:** Sfax University, Faculty of Sciences, BP 1171, 3000, Tunisia; GenoFlow Agency, Tunis, 2036 Tunisia

**Keywords:** Durum wheat, genome assembly, Tunisian landraces, Chromosome-scale contiguity, structural variation

## Abstract

Durum wheat (*Triticum turgidum* subsp. *durum*) is a globally important crop for pasta and couscous production. Chili and Mahmoudi are historically significant Tunisian landraces valued for exceptional grain quality, high protein content, and adaptation to arid Mediterranean climates, yet no high-quality reference genome assemblies were available for either variety before this work. We assembled both genomes using publicly available PacBio HiFi long reads and Illumina Hi-C proximity ligation data (NCBI BioProject PRJNA1420514), with hifiasm v0.25.0 in primary mode and YaHS v1.2a.2 for Hi-C scaffolding. Assembly quality was assessed with QUAST v5.3.0 and BUSCO v5.8.0 (embryophyta_odb10 lineage). The Chili assembly spans 10.84 Gbp (scaffold N50 756.2 Mbp, BUSCO 99.4%) and Mahmoudi spans 10.70 Gbp (scaffold N50 756.8 Mbp, BUSCO 99.3%). Merqury v1.3 confirmed high base accuracy (QV 68.0 and 68.3, respectively) and k-mer completeness exceeding 98% for both. Independent validation with wfmash yielded 98.6% mean alignment identity across 11,172 chromosome-to-reference alignments. Post-assembly characterization encompassed GC profiling, centromere architecture, ribosomal DNA arrays, and structural variation. Both assemblies substantially exceed the contiguity of existing durum wheat references and represent the first chromosome-scale genomic resources for North African durum wheat landraces. Automated Hi-C scaffolding produced a small number of scaffolds spanning multiple chromosomes, which we resolved by alignment-guided splitting against the Svevo v2 reference, yielding 14 chromosome-scale pseudomolecules per landrace (largest 858.7 Mbp Chili, 868.1 Mbp Mahmoudi). Assemblies and pseudomolecules are available from Zenodo (10.5281/zenodo.20366290). The entire workflow was executed reproducibly on the public Galaxy Europe platform, demonstrating that reference-quality plant genome assembly is achievable without local HPC infrastructure.

**Graphical Abstract:** 

**Key message:** First chromosome-scale genome assemblies of the Tunisian durum wheat landraces Chili and Mahmoudi, with comprehensive structural characterization, an alignment-guided chromosome-resolution step that delivers 14 pseudomolecules per landrace, and k-mer-based polyploid assignment on consumer hardware.
