## Supplementary material for "First chromosome-scale genome assemblies and comprehensive structural characterization of Tunisian durum wheat (*Triticum turgidum subsp. durum*) landraces Chili and Mahmoudi": DatasetS1_Chromosome_assignment_results.xlsx

### Sheet: Sheet1
Chromosome	Shared_pct	Chili_specific_pct	Mahmoudi_specific_pct
Chr1A	25.33	97.8	51.54
Chr1B	78.66	32.87	9.82
Chr2A	93.09	6.58	7.25
Chr2B	49.97	5.04	95.02
Chr3A	74.42	46.41	4.75
Chr3B	74.44	42.07	9.04
Chr4A	72.88	28.79	25.45
Chr4B	12.29	84.1	91.31
Chr5A	45.58	8.96	99.87
Chr5B	46.06	9.94	97.95
Chr6A	13.68	80.37	92.27
Chr6B	15.18	74.85	94.79
Chr7A	32.5	35.2	99.8
Chr7B	27.85	44.85	99.44
