## Supplementary material for "First chromosome-scale genome assemblies and comprehensive structural characterization of Tunisian durum wheat (*Triticum turgidum subsp. durum*) landraces Chili and Mahmoudi": DatasetS2_wfmash_alignment_summary.xlsx

### Sheet: DatasetS2_wfmash_alignment_summ
Chromosome	Num_alignments	Mean_identity	Num_inversions
Chr1A	252165	89.95	121451
Chr2A	280346	91.02	140515
Chr3A	323	92.97	147
Chr5A	341	93.52	166
Chr6A	1074	99.9	559
Chr7A	41	92.74	16
Chr1B	402608	91.77	202998
Chr2B	43740	91.28	21109
Chr4B	182	92.94	77
Chr5B	4839	92.02	2258
Chr6B	17726	98.48	8635
Chr7B	1215	92.79	608
