## Supplementary material for "First chromosome-scale genome assemblies and comprehensive structural characterization of Tunisian durum wheat (*Triticum turgidum subsp. durum*) landraces Chili and Mahmoudi": TableS1_Assembly_comparison_table.xlsx

### Sheet: TableS1_Assembly_comparison_tab
Assembly	Size_Gbp	N50_Mbp	Technology	Coverage	QV	BUSCO_pct	Chr_scale	Year	Reference
Svevo v1	10.45	5.97	Illumina	~50×	--	--	Yes	2019	Maccaferri2019
Svevo v2	10.4	112.3	HiFi+Optical+HiC	35×	--	--	Yes	2024/2025	Mazzucotelli2025
Langdon	10.47	751.3*	HiFi+HiC	~34×	50.31	98.8	Yes	2025	Chen2025
Kronos	10.45	--	HiFi+HiC	50×	--	99.9	Yes	2025	Seong2025
Chili	10.84	756.2	HiFi+HiC	~13x	68	99.4	Yes	2026	ThisStudy
Mahmoudi	10.7	756.8	HiFi+HiC	~17x	68.3	99.3	Yes	2026	ThisStudy
