## Supplementary material for "First chromosome-scale genome assemblies and comprehensive structural characterization of Tunisian durum wheat (*Triticum turgidum subsp. durum*) landraces Chili and Mahmoudi": TableS2_BUSCO_per_chromosome_28_pseudomolecules.xlsx

### Sheet: TableS2_BUSCO_per_chromosome_28
Landrace	Chromosome	Complete_%	Single_copy_%	Duplicated_%	Fragmented_%	Missing_%	n_BUSCOs	Source
Chili	Chr1A	14.1	13.4	0.7	1.3	84.6	1614	per-chromosome
Chili	Chr1B	14	13.2	0.8	1.2	84.8	1614	per-chromosome
Chili	Chr2A	19	17.6	1.4	1.2	79.8	1614	per-chromosome
Chili	Chr2B	18.8	17.8	1.1	1.3	79.9	1614	per-chromosome
Chili	Chr3A	17	16	1	1.1	81.9	1614	per-chromosome
Chili	Chr3B	17.2	16.2	0.9	1.2	81.6	1614	per-chromosome
Chili	Chr4A	17.8	17	0.8	1.2	80.9	1614	per-chromosome
Chili	Chr4B	15.7	14.8	0.9	1.1	83.2	1614	per-chromosome
Chili	Chr5A	18	16.9	1.1	1.2	80.9	1614	per-chromosome
Chili	Chr5B	16.9	15.8	1.1	1.8	81.4	1614	per-chromosome
Chili	Chr6A	13.7	13	0.7	1.2	85.1	1614	per-chromosome
Chili	Chr6B	13.7	13.1	0.6	1	85.3	1614	per-chromosome
Chili	Chr7A	15.7	15.1	0.6	1.5	82.8	1614	per-chromosome
Chili	Chr7B	13.5	12.8	0.7	1.2	85.3	1614	per-chromosome
Mahmoudi	Chr1A	14.3	13.5	0.7	1.2	84.6	1614	per-chromosome
Mahmoudi	Chr1B	14.2	13.4	0.7	1.2	84.6	1614	per-chromosome
Mahmoudi	Chr2A	18.9	18	0.9	1.2	79.9	1614	per-chromosome
Mahmoudi	Chr2B	19.1	18.1	1	1.1	79.8	1614	per-chromosome
Mahmoudi	Chr3A	16.9	16	0.9	1.1	82	1614	per-chromosome
Mahmoudi	Chr3B	17	16	1	1.2	81.8	1614	per-chromosome
Mahmoudi	Chr4A	17.7	17	0.7	1.3	81	1614	per-chromosome
Mahmoudi	Chr4B	15.9	15.2	0.6	0.9	83.2	1614	per-chromosome
Mahmoudi	Chr5A	17.9	17.2	0.7	1.1	81	1614	per-chromosome
Mahmoudi	Chr5B	16.9	15.6	1.3	1.7	81.4	1614	per-chromosome
Mahmoudi	Chr6A	13.8	13.3	0.5	1.4	84.9	1614	per-chromosome
Mahmoudi	Chr6B	13.8	13.3	0.5	0.9	85.3	1614	per-chromosome
Mahmoudi	Chr7A	15.7	15	0.7	1.4	82.9	1614	per-chromosome
Mahmoudi	Chr7B	13.6	13.4	0.2	1.1	85.3	1614	per-chromosome
