## Supplementary material for "First chromosome-scale genome assemblies and comprehensive structural characterization of Tunisian durum wheat (*Triticum turgidum subsp. durum*) landraces Chili and Mahmoudi": TableS3_Scaffold_junctions_RagTag.xlsx

### Sheet: TableS3_Scaffold_junctions_RagT
Landrace	Chromosome	Segment_order	Source_scaffold	Scaffold_region_Mbp	Orientation
Chili	Chr1A	1	scaffold_2	0.0-605.0	-
Chili	Chr1B	1	scaffold_1	735.0-823.0	-
Chili	Chr1B	2	scaffold_9	0.0-624.7	+
Chili	Chr2A	1	scaffold_4	0.0-839.6	+
Chili	Chr2B	1	scaffold_3	0.0-844.9	+
Chili	Chr3A	1	scaffold_5	0.0-770.9	-
Chili	Chr3B	1	scaffold_1	1851.0-2706.0	-
Chili	Chr4A	1	scaffold_2	1242.0-2013.0	+
Chili	Chr4B	1	scaffold_1	823.0-1529.0	-
Chili	Chr5A	1	scaffold_7	0.0-755.1	-
Chili	Chr5B	1	scaffold_8	0.0-750.0	+
Chili	Chr6A	1	scaffold_2	606.0-1242.0	+
Chili	Chr6B	1	scaffold_1	0.0-735.0	-
Chili	Chr7A	1	scaffold_6	0.0-756.2	+
Chili	Chr7B	1	scaffold_1	1529.0-1848.0	+
Chili	Chr7B	2	scaffold_10	0.0-463.5	+
Mahmoudi	Chr1A	1	scaffold_5	0.0-603.4	+
Mahmoudi	Chr1B	1	scaffold_9	0.0-86.0	-
Mahmoudi	Chr1B	2	scaffold_7	0.0-171.0	-
Mahmoudi	Chr1B	3	scaffold_6	0.0-457.4	-
Mahmoudi	Chr2A	1	scaffold_8	0.0-113.8	-
Mahmoudi	Chr2A	2	scaffold_11	0.0-26.2	+
Mahmoudi	Chr2A	3	scaffold_4	0.0-651.6	-
Mahmoudi	Chr2B	1	scaffold_1	0.0-844.0	-
Mahmoudi	Chr3A	1	scaffold_3	0.0-764.0	-
Mahmoudi	Chr3B	1	scaffold_1	2338.0-3206.0	+
Mahmoudi	Chr4A	1	scaffold_2	0.0-719.0	-
Mahmoudi	Chr4A	2	scaffold_10	0.0-37.0	-
Mahmoudi	Chr4B	1	scaffold_1	3206.0-3910.0	-
Mahmoudi	Chr5A	1	scaffold_2	1347.0-2072.0	+
Mahmoudi	Chr5B	1	scaffold_1	3911.0-4675.0	+
Mahmoudi	Chr6A	1	scaffold_2	722.0-1347.0	+
Mahmoudi	Chr6B	1	scaffold_1	1601.0-2338.0	-
Mahmoudi	Chr7A	1	scaffold_3	764.0-1514.8	+
Mahmoudi	Chr7B	1	scaffold_1	844.0-1601.0	+
