## Supplementary material for "First chromosome-scale genome assemblies and comprehensive structural characterization of Tunisian durum wheat (*Triticum turgidum subsp. durum*) landraces Chili and Mahmoudi": TableS4_Centromere_positions_GC_valley.xlsx

### Sheet: TableS4_Centromere_positions_GC
Landrace	Chromosome	Length_Mbp	Centromere_Mbp	Method
Chili	Chr1A	606.3	221	GC-valley
Chili	Chr1B	713	250	GC-valley
Chili	Chr2A	839.6	376	GC-valley
Chili	Chr2B	844.9	376	GC-valley
Chili	Chr3A	770.9	334	GC-valley
Chili	Chr3B	858.7	401	GC-valley
Chili	Chr4A	770.9	291	GC-valley
Chili	Chr4B	705.6	291	GC-valley
Chili	Chr5A	755.1	278	GC-valley
Chili	Chr5B	750	223	GC-valley
Chili	Chr6A	635.8	294	GC-valley
Chili	Chr6B	735	278	GC-valley
Chili	Chr7A	756.2	372	GC-valley
Chili	Chr7B	781.8	323	GC-valley
Mahmoudi	Chr1A	603.4	218	GC-valley
Mahmoudi	Chr1B	714.4	423	GC-valley
Mahmoudi	Chr2A	791.6	344	GC-valley
Mahmoudi	Chr2B	844.4	384	GC-valley
Mahmoudi	Chr3A	764.2	330	GC-valley
Mahmoudi	Chr3B	868.1	369	GC-valley
Mahmoudi	Chr4A	759.2	291	GC-valley
Mahmoudi	Chr4B	704.2	291	GC-valley
Mahmoudi	Chr5A	724.7	522	GC-valley
Mahmoudi	Chr5B	764.3	230	GC-valley
Mahmoudi	Chr6A	625	293	GC-valley
Mahmoudi	Chr6B	737.2	342	GC-valley
Mahmoudi	Chr7A	750.6	369	GC-valley
Mahmoudi	Chr7B	756.8	316	GC-valley
