## Supplementary material for "First chromosome-scale genome assemblies and comprehensive structural characterization of Tunisian durum wheat (*Triticum turgidum subsp. durum*) landraces Chili and Mahmoudi": TableS5_rDNA_clusters.xlsx

### Sheet: TableS5_rDNA_clusters
Landrace	rDNA_type	Location	Position_Mbp	N_alignments	Mean_identity_%	Class
Chili	45S (18S rDNA)	Chr1B	87.56-90.66	>=51	99.9	major locus/array
Chili	5S rDNA	unplaced (scaffold_1298)	0.00-0.04	>=51	98.4	major locus/array
Chili	45S (18S rDNA)	Chr6B + 43 unplaced	scattered	51	94.6	dispersed/partial (NUPT-like)
Chili	5S rDNA	Chr1B, Chr5B	scattered	10	95.8	dispersed/partial (NUPT-like)
Mahmoudi	45S (18S rDNA)	Chr1B	85.95-85.96	>=2	99.9	major locus/array
Mahmoudi	45S (18S rDNA)	Chr1B	257.00-257.50	>=48	99.7	major locus/array
Mahmoudi	45S (18S rDNA)	Chr1B	557.71-557.72	>=1	99.7	major locus/array
Mahmoudi	5S rDNA	unplaced (scaffold_2860)	0.00-0.02	>=44	98.8	major locus/array
Mahmoudi	45S (18S rDNA)	Chr6B + 50 unplaced	scattered	51	97.2	dispersed/partial (NUPT-like)
Mahmoudi	5S rDNA	Chr1B, Chr5B + 2 unplaced	scattered	13	96.6	dispersed/partial (NUPT-like)
chili	Chr5A	5S	676.567	333	58.7
chili	Chr5B	45S	584.509	1	76.6
chili	Chr5B	5S	82.411	201	57.9
mahmoudi	Chr00	45S	0.006	4	95.5
mahmoudi	Chr1A	45S	0.006	53	72.1
mahmoudi	Chr1A	5S	32.156	16	47.9
mahmoudi	Chr1B	45S	0.001	85	88
mahmoudi	Chr1B	5S	26.429	4939	46.4
mahmoudi	Chr2A	45S	103.714	7	70.5
mahmoudi	Chr3A	45S	62.562	3	65.3
mahmoudi	Chr3B	45S	268.436	104	87.4
mahmoudi	Chr3B	5S	302.776	699	59.5
mahmoudi	Chr4A	45S	86.832	13	66.2
mahmoudi	Chr4A	5S	378.64	286	58.5
