## Supplementary material for "First chromosome-scale genome assemblies and comprehensive structural characterization of Tunisian durum wheat (*Triticum turgidum subsp. durum*) landraces Chili and Mahmoudi": TableS6_Organelle_contamination.xlsx

### Sheet: TableS6_Organelle_contamination
Landrace	Chloroplast_bp	Mito_bp	Total_assembly_bp	Chloroplast_pct	Mito_pct
chili	9481388	16240652	10075290724	0.0941	0.1612
mahmoudi	70831303	17734604	10652927059	0.6649	0.1665
