## Supplementary material for "First chromosome-scale genome assemblies and comprehensive structural characterization of Tunisian durum wheat (*Triticum turgidum subsp. durum*) landraces Chili and Mahmoudi": TableS9_Segmental_duplications.xlsx

### Sheet: TableS9_Segmental_duplications
Landrace	Chrom	Scaffold	N_alignments	Total_aln_bp	Mean_identity
chili	Chr6B	scaffold_1	2100	2605460513	98.6
chili	Chr2B	scaffold_1	2100	2605460513	98.6
chili	Chr4A	scaffold_1	2100	2605460513	98.6
chili	Chr7B	scaffold_1	2100	2605460513	98.6
chili	Chr2A	scaffold_1	2100	2605460513	98.6
chili	Chr6A	scaffold_1	2100	2605460513	98.6
chili	Chr5B	scaffold_1	2100	2605460513	98.6
chili	Chr3B	scaffold_1	2100	2605460513	98.6
chili	Chr1B	scaffold_1	2100	2605460513	98.6
chili	Chr5A	scaffold_1	2100	2605460513	98.6
chili	Chr00	scaffold_1	2100	2605460513	98.6
chili	Chr4B	scaffold_1	2100	2605460513	98.6
chili	Chr7A	scaffold_1	2100	2605460513	98.6
chili	Chr3A	scaffold_1	2100	2605460513	98.6
chili	Chr3B	scaffold_10	587	426670000	98.59
chili	Chr7B	scaffold_10	587	426670000	98.59
chili	Chr5B	scaffold_10	587	426670000	98.59
chili	Chr1B	scaffold_10	587	426670000	98.59
chili	Chr6B	scaffold_10	587	426670000	98.59
chili	Chr2A	scaffold_10	587	426670000	98.59
chili	Chr6A	scaffold_10	587	426670000	98.59
chili	Chr2B	scaffold_10	587	426670000	98.59
chili	Chr4B	scaffold_10	587	426670000	98.59
chili	Chr4A	scaffold_10	587	426670000	98.59
chili	Chr7A	scaffold_10	587	426670000	98.59
chili	Chr5A	scaffold_10	587	426670000	98.59
chili	Chr1B	scaffold_100	6	515057	99.92
chili	Chr4B	scaffold_101	2	155000	98.24
chili	Chr7B	scaffold_1018	2	93864	95.69
chili	Chr6B	scaffold_1018	2	93864	95.69
chili	Chr3B	scaffold_102	3	210667	97.55
chili	Chr2A	scaffold_104	4	276764	98.37
chili	Chr5B	scaffold_105	4	452014	94.95
chili	Chr3B	scaffold_105	4	452014	94.95
chili	Chr1B	scaffold_105	4	452014	94.95
chili	Chr3B	scaffold_109	2	170000	98.25
chili	Chr1B	scaffold_11	67	12305000	98.71
chili	Chr5B	scaffold_11	67	12305000	98.71
chili	Chr1B	scaffold_1114	2	75181	99.95
chili	Chr1B	scaffold_112	3	140000	99.94
chili	Chr2A	scaffold_112	3	140000	99.94
chili	Chr00	scaffold_112	3	140000	99.94
chili	Chr6B	scaffold_113	9	1150991	95.37
chili	Chr4B	scaffold_113	9	1150991	95.37
chili	Chr7B	scaffold_113	9	1150991	95.37
chili	Chr1B	scaffold_113	9	1150991	95.37
chili	Chr00	scaffold_113	9	1150991	95.37
chili	Chr1B	scaffold_1145	2	78739	99.99
chili	Chr2B	scaffold_116	5	511249	99.93
chili	Chr1B	scaffold_1166	2	68137	99.96
chili	Chr1B	scaffold_117	3	427388	99.91
chili	Chr7B	scaffold_118	3	549188	97.3
chili	Chr2B	scaffold_119	2	446945	99.54
chili	Chr4B	scaffold_12	95	12660000	95.79
chili	Chr7B	scaffold_12	95	12660000	95.79
chili	Chr1B	scaffold_12	95	12660000	95.79
chili	Chr6B	scaffold_12	95	12660000	95.79
chili	Chr3B	scaffold_12	95	12660000	95.79
chili	Chr5B	scaffold_12	95	12660000	95.79
chili	Chr4A	scaffold_12	95	12660000	95.79
chili	Chr2B	scaffold_12	95	12660000	95.79
chili	Chr5A	scaffold_120	3	435473	99.95
chili	Chr6B	scaffold_121	2	444883	99.85
chili	Chr2A	scaffold_1213	2	61576	99.77
chili	Chr2B	scaffold_126	3	428988	98.2
chili	Chr1B	scaffold_1275	2	69433	98.96
chili	Chr5A	scaffold_128	3	392515	99.12
chili	Chr7A	scaffold_13	22	5791108	97.94
chili	Chr2B	scaffold_130	3	405057	98.54
chili	Chr3B	scaffold_131	5	500000	96.04
chili	Chr7B	scaffold_131	5	500000	96.04
chili	Chr6B	scaffold_1315	2	73584	99.42
chili	Chr5A	scaffold_134	4	390236	98.13
chili	Chr2B	scaffold_134	4	390236	98.13
chili	Chr6B	scaffold_1348	2	62897	99.77
chili	Chr6B	scaffold_135	6	614240	95.93
chili	Chr3B	scaffold_137	3	250820	96.07
chili	Chr7B	scaffold_138	3	291666	94.8
chili	Chr2A	scaffold_139	2	65000	97.08
chili	Chr6B	scaffold_14	10	746449	96.75
chili	Chr2B	scaffold_142	5	405409	98.5
chili	Chr5A	scaffold_142	5	405409	98.5
chili	Chr2B	scaffold_143	3	375194	98.01
chili	Chr7B	scaffold_144	3	160000	96.7
chili	Chr4A	scaffold_146	3	455000	98.58
chili	Chr3B	scaffold_147	2	315000	99.14
chili	Chr5A	scaffold_148	2	389109	99.95
chili	Chr4A	scaffold_15	11	3125000	99.31
chili	Chr2B	scaffold_150	2	65000	97.37
chili	Chr00	scaffold_153	3	371247	99.14
chili	Chr3B	scaffold_153	3	371247	99.14
chili	Chr5B	scaffold_154	2	140000	98.59
chili	Chr2A	scaffold_157	4	435236	97.81
chili	Chr1A	scaffold_16	13	1364220	97.19
chili	Chr6A	scaffold_16	13	1364220	97.19
chili	Chr2B	scaffold_160	3	396446	98.68
chili	Chr3B	scaffold_161	3	340476	98.43
chili	Chr2B	scaffold_162	2	156000	98.53
chili	Chr1B	scaffold_167	3	353076	99.72
chili	Chr6B	scaffold_17	14	3047087	98.38
chili	Chr2B	scaffold_171	2	45000	95.9
chili	Chr7A	scaffold_171	2	45000	95.9
chili	Chr4B	scaffold_172	2	340000	94.98
chili	Chr7B	scaffold_172	2	340000	94.98
chili	Chr4B	scaffold_173	3	357608	99.66
chili	Chr2B	scaffold_176	2	311512	97.99
chili	Chr1B	scaffold_179	3	329659	99.46
chili	Chr3B	scaffold_18	9	3366072	99.83
chili	Chr1B	scaffold_180	4	378592	98.16
chili	Chr2B	scaffold_183	2	292762	98.25
chili	Chr7B	scaffold_185	6	305963	99.66
chili	Chr7B	scaffold_187	8	371886	97.78
chili	Chr5B	scaffold_187	8	371886	97.78
chili	Chr7B	scaffold_19	11	3450997	96.83
chili	Chr6B	scaffold_19	11	3450997	96.83
chili	Chr3B	scaffold_19	11	3450997	96.83
chili	Chr5A	scaffold_193	2	302933	99.95
chili	Chr2A	scaffold_196	3	313676	98.32
chili	Chr1A	scaffold_2	1039	1956445000	98.49
chili	Chr5A	scaffold_2	1039	1956445000	98.49
chili	Chr4A	scaffold_2	1039	1956445000	98.49
chili	Chr7B	scaffold_2	1039	1956445000	98.49
chili	Chr7A	scaffold_2	1039	1956445000	98.49
chili	Chr2B	scaffold_2	1039	1956445000	98.49
chili	Chr1B	scaffold_2	1039	1956445000	98.49
chili	Chr3A	scaffold_2	1039	1956445000	98.49
chili	Chr00	scaffold_2	1039	1956445000	98.49
chili	Chr2A	scaffold_2	1039	1956445000	98.49
chili	Chr5B	scaffold_2	1039	1956445000	98.49
chili	Chr6A	scaffold_2	1039	1956445000	98.49
chili	Chr6B	scaffold_2	1039	1956445000	98.49
chili	Chr3B	scaffold_2	1039	1956445000	98.49
chili	Chr6A	scaffold_20	12	1270000	98.16
chili	Chr6B	scaffold_2008	2	47299	99.44
chili	Chr1B	scaffold_2008	2	47299	99.44
chili	Chr3B	scaffold_201	3	208092	94.71
chili	Chr5B	scaffold_201	3	208092	94.71
chili	Chr4A	scaffold_201	3	208092	94.71
chili	Chr1B	scaffold_2016	2	49364	99.95
chili	Chr5B	scaffold_202	2	267122	98.37
chili	Chr6B	scaffold_203	2	99492	96.59
chili	Chr1B	scaffold_2045	2	51698	99.5
chili	Chr6B	scaffold_2045	2	51698	99.5
chili	Chr1B	scaffold_2046	2	41690	99.89
chili	Chr3B	scaffold_21	7	2286079	99.89
chili	Chr5B	scaffold_215	4	127177	97.33
chili	Chr4B	scaffold_217	2	349751	96.15
chili	Chr1B	scaffold_219	2	105000	96.81
chili	Chr2A	scaffold_22	6	1880000	98.52
chili	Chr6B	scaffold_226	2	185684	99.68
chili	Chr1B	scaffold_226	2	185684	99.68
chili	Chr6B	scaffold_227	3	338945	99.46
chili	Chr1B	scaffold_229	4	232002	99.62
chili	Chr1B	scaffold_23	2	2140920	99.98
chili	Chr3B	scaffold_235	2	288000	99.96
chili	Chr2B	scaffold_236	2	232156	98.86
chili	Chr7B	scaffold_24	7	1806417	98.67
chili	Chr6A	scaffold_240	4	156830	96.23
chili	Chr5B	scaffold_242	2	154777	98.9
chili	Chr6A	scaffold_242	2	154777	98.9
chili	Chr1B	scaffold_245	2	242903	98.29
chili	Chr2A	scaffold_248	2	233552	99.96
chili	Chr7B	scaffold_249	5	348136	97.05
chili	Chr6B	scaffold_25	21	3025000	94.81
chili	Chr7A	scaffold_258	2	144020	99.1
chili	Chr6B	scaffold_26	20	1457072	98.08
chili	Chr5A	scaffold_261	2	431779	95.28
chili	Chr4B	scaffold_262	2	110000	98.77
chili	Chr1B	scaffold_267	2	245396	96.51
chili	Chr6B	scaffold_267	2	245396	96.51
chili	Chr2A	scaffold_269	4	273391	99.06
chili	Chr2B	scaffold_27	4	1616131	99.92
chili	Chr6B	scaffold_27	4	1616131	99.92
chili	Chr6A	scaffold_271	2	210000	98.96
chili	Chr3B	scaffold_272	5	424485	95.14
chili	Chr7B	scaffold_272	5	424485	95.14
chili	Chr4B	scaffold_272	5	424485	95.14
chili	Chr2B	scaffold_272	5	424485	95.14
chili	Chr4B	scaffold_28	17	1500335	99.76
chili	Chr3B	scaffold_281	3	190972	99.92
chili	Chr5B	scaffold_282	4	200483	98.08
chili	Chr3B	scaffold_282	4	200483	98.08
chili	Chr1B	scaffold_284	5	233352	99.24
chili	Chr3B	scaffold_286	2	175000	94.87
chili	Chr7B	scaffold_286	2	175000	94.87
chili	Chr6B	scaffold_29	4	600000	98.99
chili	Chr7B	scaffold_293	4	250000	95.64
chili	Chr1B	scaffold_293	4	250000	95.64
chili	Chr4B	scaffold_298	6	401421	95.76
chili	Chr2B	scaffold_3	926	796060000	98.54
chili	Chr7B	scaffold_3	926	796060000	98.54
chili	Chr1B	scaffold_3	926	796060000	98.54
chili	Chr6B	scaffold_3	926	796060000	98.54
chili	Chr3A	scaffold_3	926	796060000	98.54
chili	Chr5B	scaffold_3	926	796060000	98.54
chili	Chr7A	scaffold_3	926	796060000	98.54
chili	Chr4B	scaffold_3	926	796060000	98.54
chili	Chr3B	scaffold_3	926	796060000	98.54
chili	Chr2A	scaffold_3	926	796060000	98.54
chili	Chr4B	scaffold_30	14	1767430	96.43
chili	Chr7B	scaffold_30	14	1767430	96.43
chili	Chr3B	scaffold_30	14	1767430	96.43
chili	Chr2A	scaffold_301	2	194685	99.97
chili	Chr7B	scaffold_307	3	391424	94.9
chili	Chr4B	scaffold_307	3	391424	94.9
chili	Chr3B	scaffold_307	3	391424	94.9
chili	Chr2A	scaffold_31	5	1177608	98.18
chili	Chr4B	scaffold_310	2	70000	96.35
chili	Chr3B	scaffold_315	2	186777	99.94
chili	Chr5B	scaffold_3157	2	10000	96.28
chili	Chr6B	scaffold_3157	2	10000	96.28
chili	Chr7B	scaffold_316	3	191384	96.49
chili	Chr3B	scaffold_3173	2	8000	96.28
chili	Chr5B	scaffold_3173	2	8000	96.28
chili	Chr2B	scaffold_32	5	1176895	99.54
chili	Chr7B	scaffold_321	2	305000	95.39
chili	Chr3B	scaffold_3215	2	6000	95.23
chili	Chr6B	scaffold_3215	2	6000	95.23
chili	Chr1B	scaffold_322	2	139539	98.07
chili	Chr2B	scaffold_322	2	139539	98.07
chili	Chr1B	scaffold_3228	2	6000	95.9
chili	Chr4B	scaffold_3228	2	6000	95.9
chili	Chr4B	scaffold_323	2	293435	95.83
chili	Chr4A	scaffold_3258	2	4000	96.07
chili	Chr7B	scaffold_3258	2	4000	96.07
chili	Chr4B	scaffold_329	2	165000	97.16
chili	Chr00	scaffold_33	6	1282496	96.59
chili	Chr7B	scaffold_33	6	1282496	96.59
chili	Chr3B	scaffold_33	6	1282496	96.59
chili	Chr5B	scaffold_33	6	1282496	96.59
chili	Chr4A	scaffold_331	2	138988	99.05
chili	Chr2A	scaffold_332	2	158460	98.34
chili	Chr5A	scaffold_3355	2	2000	95.15
chili	Chr6A	scaffold_3355	2	2000	95.15
chili	Chr2B	scaffold_337	2	150871	99.97
chili	Chr00	scaffold_34	2	1126082	99.91
chili	Chr3B	scaffold_3447	2	2000	97.16
chili	Chr7B	scaffold_3447	2	2000	97.16
chili	Chr2A	scaffold_346	2	146897	97.6
chili	Chr7A	scaffold_349	2	101583	98.08
chili	Chr2B	scaffold_35	3	1104034	98.32
chili	Chr1B	scaffold_353	2	169419	98.86
chili	Chr2B	scaffold_361	2	167397	97.44
chili	Chr3B	scaffold_363	3	465389	94.89
chili	Chr6B	scaffold_363	3	465389	94.89
chili	Chr6B	scaffold_365	3	209403	95.89
chili	Chr2B	scaffold_367	2	140000	99.4
chili	Chr2B	scaffold_37	4	290000	97.37
chili	Chr2B	scaffold_372	2	162000	99.12
chili	Chr1B	scaffold_377	2	158499	95.99
chili	Chr1B	scaffold_384	2	271472	95.06
chili	Chr3B	scaffold_384	2	271472	95.06
chili	Chr2B	scaffold_386	3	194958	97.69
chili	Chr6B	scaffold_387	2	75000	94.38
chili	Chr3B	scaffold_387	2	75000	94.38
chili	Chr5A	scaffold_388	2	154882	99.95
chili	Chr5B	scaffold_39	5	670000	98.14
chili	Chr6B	scaffold_392	2	154256	99.39
chili	Chr1B	scaffold_396	2	122205	99.91
chili	Chr2B	scaffold_399	2	46378	97.6
chili	Chr3A	scaffold_399	2	46378	97.6
chili	Chr2A	scaffold_4	844	815720000	99.3
chili	Chr7A	scaffold_4	844	815720000	99.3
chili	Chr2B	scaffold_4	844	815720000	99.3
chili	Chr4B	scaffold_4	844	815720000	99.3
chili	Chr4A	scaffold_4	844	815720000	99.3
chili	Chr3A	scaffold_4	844	815720000	99.3
chili	Chr6A	scaffold_4	844	815720000	99.3
chili	Chr1B	scaffold_4	844	815720000	99.3
chili	Chr1A	scaffold_4	844	815720000	99.3
chili	Chr6A	scaffold_40	2	205000	97.53
chili	Chr7A	scaffold_408	3	252229	99.56
chili	Chr2B	scaffold_41	9	335000	98.13
chili	Chr4B	scaffold_411	2	220000	94.27
chili	Chr3B	scaffold_411	2	220000	94.27
chili	Chr1B	scaffold_415	2	274554	94.56
chili	Chr7B	scaffold_415	2	274554	94.56
chili	Chr2B	scaffold_418	2	75649	98.2
chili	Chr7B	scaffold_42	8	1186003	95.02
chili	Chr1B	scaffold_42	8	1186003	95.02
chili	Chr6B	scaffold_42	8	1186003	95.02
chili	Chr2A	scaffold_420	2	140544	99.84
chili	Chr5B	scaffold_426	2	130000	98.77
chili	Chr3B	scaffold_426	2	130000	98.77
chili	Chr1A	scaffold_428	2	149594	99.89
chili	Chr2B	scaffold_437	2	136016	98.87
chili	Chr1B	scaffold_44	13	1538676	95.35
chili	Chr6B	scaffold_44	13	1538676	95.35
chili	Chr7B	scaffold_44	13	1538676	95.35
chili	Chr3B	scaffold_44	13	1538676	95.35
chili	Chr5B	scaffold_44	13	1538676	95.35
chili	Chr1B	scaffold_440	2	134703	99.96
chili	Chr1B	scaffold_463	3	144203	99.89
chili	Chr2A	scaffold_467	2	117844	97.61
chili	Chr7B	scaffold_467	2	117844	97.61
chili	Chr1B	scaffold_47	7	881401	99.48
chili	Chr2A	scaffold_473	2	121628	99.97
chili	Chr4B	scaffold_476	2	120613	97.47
chili	Chr6B	scaffold_479	3	120691	99.69
chili	Chr2A	scaffold_48	5	407188	97.72
chili	Chr7B	scaffold_48	5	407188	97.72
chili	Chr2B	scaffold_483	2	139445	98.68
chili	Chr2B	scaffold_49	4	375000	97.11
chili	Chr4B	scaffold_493	3	136438	98.07
chili	Chr5B	scaffold_494	3	140000	96.45
chili	Chr1B	scaffold_494	3	140000	96.45
chili	Chr3B	scaffold_494	3	140000	96.45
chili	Chr5B	scaffold_495	2	115211	99.85
chili	Chr3A	scaffold_5	338	757085000	98.6
chili	Chr1A	scaffold_5	338	757085000	98.6
chili	Chr5A	scaffold_5	338	757085000	98.6
chili	Chr2A	scaffold_5	338	757085000	98.6
chili	Chr3B	scaffold_5	338	757085000	98.6
chili	Chr00	scaffold_5	338	757085000	98.6
chili	Chr7A	scaffold_5	338	757085000	98.6
chili	Chr6A	scaffold_5	338	757085000	98.6
chili	Chr2A	scaffold_50	2	762461	99.6
chili	Chr7A	scaffold_505	2	136523	97.71
chili	Chr1B	scaffold_506	2	111193	99.29
chili	Chr2B	scaffold_51	2	143141	96.8
chili	Chr1B	scaffold_51	2	143141	96.8
chili	Chr2A	scaffold_52	3	655411	98.35
chili	Chr6B	scaffold_521	2	107770	99.68
chili	Chr7B	scaffold_528	3	156075	94.57
chili	Chr6B	scaffold_528	3	156075	94.57
chili	Chr2B	scaffold_53	2	240000	97.77
chili	Chr7B	scaffold_531	3	90000	99.04
chili	Chr2B	scaffold_532	2	80000	97.4
chili	Chr2B	scaffold_54	2	317513	97.3
chili	Chr3B	scaffold_550	2	81210	98.35
chili	Chr4B	scaffold_56	9	836225	95.24
chili	Chr1B	scaffold_56	9	836225	95.24
chili	Chr2B	scaffold_56	9	836225	95.24
chili	Chr2B	scaffold_560	2	119447	95.85
chili	Chr5A	scaffold_57	2	515000	99.36
chili	Chr7B	scaffold_571	2	97197	95.97
chili	Chr4A	scaffold_572	2	50000	95.68
chili	Chr3B	scaffold_58	2	699786	98.42
chili	Chr5B	scaffold_580	2	145101	94.53
chili	Chr6B	scaffold_580	2	145101	94.53
chili	Chr7A	scaffold_581	2	94839	99.94
chili	Chr2A	scaffold_59	2	99000	96.88
chili	Chr2B	scaffold_597	2	92377	99.91
chili	Chr7A	scaffold_6	498	738720680	98.68
chili	Chr4A	scaffold_6	498	738720680	98.68
chili	Chr3A	scaffold_6	498	738720680	98.68
chili	Chr5A	scaffold_6	498	738720680	98.68
chili	Chr00	scaffold_6	498	738720680	98.68
chili	Chr2A	scaffold_6	498	738720680	98.68
chili	Chr7B	scaffold_6	498	738720680	98.68
chili	Chr6A	scaffold_6	498	738720680	98.68
chili	Chr7B	scaffold_60	3	700521	99.86
chili	Chr7B	scaffold_603	2	91617	96.25
chili	Chr1B	scaffold_604	2	65000	99.22
chili	Chr6B	scaffold_607	2	150000	99.48
chili	Chr1B	scaffold_607	2	150000	99.48
chili	Chr00	scaffold_61	2	400000	97.06
chili	Chr7B	scaffold_61	2	400000	97.06
chili	Chr4B	scaffold_616	2	80000	96.43
chili	Chr2A	scaffold_618	2	78137	99.97
chili	Chr2B	scaffold_62	9	578884	95.46
chili	Chr6B	scaffold_62	9	578884	95.46
chili	Chr4B	scaffold_62	9	578884	95.46
chili	Chr1B	scaffold_62	9	578884	95.46
chili	Chr3B	scaffold_62	9	578884	95.46
chili	Chr7B	scaffold_63	6	570840	95.76
chili	Chr6B	scaffold_63	6	570840	95.76
chili	Chr4A	scaffold_632	2	75053	94.35
chili	Chr7B	scaffold_632	2	75053	94.35
chili	Chr1B	scaffold_640	2	154175	94.94
chili	Chr2B	scaffold_640	2	154175	94.94
chili	Chr2A	scaffold_65	2	389749	99.13
chili	Chr4B	scaffold_652	2	155000	95.12
chili	Chr7B	scaffold_652	2	155000	95.12
chili	Chr1B	scaffold_654	2	102345	99.98
chili	Chr4B	scaffold_66	4	647211	97.75
chili	Chr1B	scaffold_675	2	109440	99.54
chili	Chr6B	scaffold_675	2	109440	99.54
chili	Chr5A	scaffold_68	2	279573	98.11
chili	Chr2B	scaffold_69	5	773053	99.47
chili	Chr1B	scaffold_693	2	125538	99.96
chili	Chr5A	scaffold_7	721	746291362	99.17
chili	Chr2A	scaffold_7	721	746291362	99.17
chili	Chr2B	scaffold_7	721	746291362	99.17
chili	Chr1B	scaffold_7	721	746291362	99.17
chili	Chr4B	scaffold_7	721	746291362	99.17
chili	Chr6A	scaffold_7	721	746291362	99.17
chili	Chr3A	scaffold_7	721	746291362	99.17
chili	Chr3B	scaffold_7	721	746291362	99.17
chili	Chr5B	scaffold_7	721	746291362	99.17
chili	Chr7B	scaffold_70	9	1921214	94.97
chili	Chr4B	scaffold_70	9	1921214	94.97
chili	Chr1B	scaffold_70	9	1921214	94.97
chili	Chr6B	scaffold_70	9	1921214	94.97
chili	Chr1B	scaffold_703	2	118809	99.99
chili	Chr6A	scaffold_71	2	637392	98.18
chili	Chr1B	scaffold_715	3	154912	96.52
chili	Chr1B	scaffold_720	2	126809	99.97
chili	Chr7B	scaffold_722	2	66650	98.34
chili	Chr6B	scaffold_726	2	71370	99.45
chili	Chr5B	scaffold_73	3	322934	97.6
chili	Chr2B	scaffold_74	3	606792	98.87
chili	Chr1B	scaffold_750	2	128724	95.28
chili	Chr4B	scaffold_750	2	128724	95.28
chili	Chr00	scaffold_751	2	68431	99.78
chili	Chr7B	scaffold_766	2	116150	96.06
chili	Chr00	scaffold_77	8	621601	94.49
chili	Chr6B	scaffold_77	8	621601	94.49
chili	Chr7B	scaffold_77	8	621601	94.49
chili	Chr3B	scaffold_77	8	621601	94.49
chili	Chr2A	scaffold_770	2	65963	99.75
chili	Chr5A	scaffold_770	2	65963	99.75
chili	Chr2A	scaffold_78	7	685000	94.89
chili	Chr2A	scaffold_783	2	59246	96.39
chili	Chr2A	scaffold_79	4	370000	97.36
chili	Chr1B	scaffold_793	2	63063	99.39
chili	Chr1B	scaffold_798	3	142696	99.94
chili	Chr7B	scaffold_799	2	62840	99.91
chili	Chr5B	scaffold_8	573	719310000	98.42
chili	Chr7B	scaffold_8	573	719310000	98.42
chili	Chr1B	scaffold_8	573	719310000	98.42
chili	Chr00	scaffold_8	573	719310000	98.42
chili	Chr4A	scaffold_8	573	719310000	98.42
chili	Chr3B	scaffold_8	573	719310000	98.42
chili	Chr6A	scaffold_8	573	719310000	98.42
chili	Chr2B	scaffold_8	573	719310000	98.42
chili	Chr2A	scaffold_8	573	719310000	98.42
chili	Chr4B	scaffold_8	573	719310000	98.42
chili	Chr6B	scaffold_8	573	719310000	98.42
chili	Chr3A	scaffold_8	573	719310000	98.42
chili	Chr2B	scaffold_807	2	57262	99.99
chili	Chr2B	scaffold_81	2	145000	96.49
chili	Chr4A	scaffold_813	2	50000	97.37
chili	Chr2B	scaffold_813	2	50000	97.37
chili	Chr2B	scaffold_82	2	455000	97.13
chili	Chr5B	scaffold_834	2	60782	99.75
chili	Chr7B	scaffold_84	5	569100	99.78
chili	Chr1B	scaffold_844	2	104132	99.96
chili	Chr2B	scaffold_845	2	79128	100
chili	Chr1B	scaffold_855	2	103801	99.97
chili	Chr4B	scaffold_86	2	558098	98.47
chili	Chr5B	scaffold_87	4	450000	94.96
chili	Chr1B	scaffold_87	4	450000	94.96
chili	Chr7B	scaffold_87	4	450000	94.96
chili	Chr5A	scaffold_88	5	548804	99.55
chili	Chr1B	scaffold_89	4	190951	99.84
chili	Chr2A	scaffold_89	4	190951	99.84
chili	Chr00	scaffold_89	4	190951	99.84
chili	Chr6B	scaffold_890	2	106688	99.57
chili	Chr1B	scaffold_890	2	106688	99.57
chili	Chr6B	scaffold_9	616	607447513	98.43
chili	Chr1B	scaffold_9	616	607447513	98.43
chili	Chr3B	scaffold_9	616	607447513	98.43
chili	Chr7B	scaffold_9	616	607447513	98.43
chili	Chr00	scaffold_9	616	607447513	98.43
chili	Chr4B	scaffold_9	616	607447513	98.43
chili	Chr2B	scaffold_9	616	607447513	98.43
chili	Chr6A	scaffold_9	616	607447513	98.43
chili	Chr5B	scaffold_9	616	607447513	98.43
chili	Chr4A	scaffold_9	616	607447513	98.43
chili	Chr3B	scaffold_90	2	338273	98.86
chili	Chr5B	scaffold_917	2	54943	99.92
chili	Chr1B	scaffold_922	2	54812	99.23
chili	Chr6B	scaffold_93	10	903622	94.69
chili	Chr3B	scaffold_93	10	903622	94.69
chili	Chr7B	scaffold_93	10	903622	94.69
chili	Chr5B	scaffold_93	10	903622	94.69
chili	Chr00	scaffold_93	10	903622	94.69
chili	Chr4A	scaffold_93	10	903622	94.69
chili	Chr4B	scaffold_93	10	903622	94.69
chili	Chr1B	scaffold_932	2	89150	99.99
chili	Chr1B	scaffold_934	2	99054	99.97
chili	Chr2B	scaffold_98	3	531057	99.52
mahmoudi	Chr2B	scaffold_1	3020	4519680000	98.46
mahmoudi	Chr7A	scaffold_1	3020	4519680000	98.46
mahmoudi	Chr6B	scaffold_1	3020	4519680000	98.46
mahmoudi	Chr4B	scaffold_1	3020	4519680000	98.46
mahmoudi	Chr1B	scaffold_1	3020	4519680000	98.46
mahmoudi	Chr3B	scaffold_1	3020	4519680000	98.46
mahmoudi	Chr5B	scaffold_1	3020	4519680000	98.46
mahmoudi	Chr7B	scaffold_1	3020	4519680000	98.46
mahmoudi	Chr4A	scaffold_1	3020	4519680000	98.46
mahmoudi	Chr6A	scaffold_1	3020	4519680000	98.46
mahmoudi	Chr00	scaffold_1	3020	4519680000	98.46
mahmoudi	Chr2A	scaffold_1	3020	4519680000	98.46
mahmoudi	Chr1A	scaffold_1	3020	4519680000	98.46
mahmoudi	Chr5A	scaffold_1	3020	4519680000	98.46
mahmoudi	Chr4A	scaffold_10	96	23564576	98.05
mahmoudi	Chr1B	scaffold_10	96	23564576	98.05
mahmoudi	Chr2B	scaffold_10	96	23564576	98.05
mahmoudi	Chr5B	scaffold_10	96	23564576	98.05
mahmoudi	Chr1B	scaffold_100	2	300000	95.74
mahmoudi	Chr5B	scaffold_100	2	300000	95.74
mahmoudi	Chr6B	scaffold_1004	2	67970	99.8
mahmoudi	Chr6B	scaffold_101	5	605991	95.39
mahmoudi	Chr7B	scaffold_101	5	605991	95.39
mahmoudi	Chr4B	scaffold_101	5	605991	95.39
mahmoudi	Chr1B	scaffold_1019	2	67384	99.99
mahmoudi	Chr6B	scaffold_102	8	400669	99.48
mahmoudi	Chr1B	scaffold_1029	2	72218	99.88
mahmoudi	Chr4B	scaffold_103	5	723435	95.3
mahmoudi	Chr2B	scaffold_103	5	723435	95.3
mahmoudi	Chr7B	scaffold_103	5	723435	95.3
mahmoudi	Chr6B	scaffold_1035	2	71995	99.99
mahmoudi	Chr6B	scaffold_1036	2	76963	99.91
mahmoudi	Chr2A	scaffold_104	5	330000	97.73
mahmoudi	Chr2A	scaffold_106	2	387200	98.2
mahmoudi	Chr6B	scaffold_107	4	769885	99.87
mahmoudi	Chr2B	scaffold_108	2	260000	98.56
mahmoudi	Chr6B	scaffold_1086	2	70726	99.86
mahmoudi	Chr6B	scaffold_1090	2	60580	99.89
mahmoudi	Chr1B	scaffold_1096	2	70386	99.95
mahmoudi	Chr2A	scaffold_11	43	26029989	98.63
mahmoudi	Chr6B	scaffold_110	2	367174	99.98
mahmoudi	Chr6B	scaffold_1105	2	50118	99.92
mahmoudi	Chr6B	scaffold_1109	2	75081	99.98
mahmoudi	Chr6B	scaffold_1114	2	69954	99.88
mahmoudi	Chr2B	scaffold_113	2	369558	99.97
mahmoudi	Chr1B	scaffold_114	5	675000	94.97
mahmoudi	Chr7B	scaffold_114	5	675000	94.97
mahmoudi	Chr3B	scaffold_114	5	675000	94.97
mahmoudi	Chr6B	scaffold_1146	2	69239	99.9
mahmoudi	Chr3B	scaffold_115	3	85000	95.61
mahmoudi	Chr2B	scaffold_115	3	85000	95.61
mahmoudi	Chr5B	scaffold_115	3	85000	95.61
mahmoudi	Chr7A	scaffold_1164	2	64000	96.74
mahmoudi	Chr2B	scaffold_117	2	377461	98.61
mahmoudi	Chr6B	scaffold_118	7	240717	99.8
mahmoudi	Chr6B	scaffold_1181	2	58721	99.92
mahmoudi	Chr3B	scaffold_119	3	345000	97.77
mahmoudi	Chr2A	scaffold_12	35	23002109	98.85
mahmoudi	Chr1B	scaffold_120	3	658279	94.84
mahmoudi	Chr7B	scaffold_120	3	658279	94.84
mahmoudi	Chr6B	scaffold_1213	2	63114	99.92
mahmoudi	Chr6B	scaffold_1214	2	58100	99.92
mahmoudi	Chr6B	scaffold_1230	2	62860	99.89
mahmoudi	Chr6B	scaffold_1236	2	62810	99.89
mahmoudi	Chr6B	scaffold_124	4	522092	94.7
mahmoudi	Chr3B	scaffold_124	4	522092	94.7
mahmoudi	Chr00	scaffold_125	6	588779	94.53
mahmoudi	Chr5B	scaffold_125	6	588779	94.53
mahmoudi	Chr6B	scaffold_125	6	588779	94.53
mahmoudi	Chr3B	scaffold_125	6	588779	94.53
mahmoudi	Chr6B	scaffold_1257	2	69974	99.97
mahmoudi	Chr6A	scaffold_126	5	200000	97.55
mahmoudi	Chr6B	scaffold_1276	2	61974	99.89
mahmoudi	Chr1B	scaffold_128	7	541630	95.99
mahmoudi	Chr4B	scaffold_128	7	541630	95.99
mahmoudi	Chr3B	scaffold_128	7	541630	95.99
mahmoudi	Chr6B	scaffold_1283	2	61831	99.93
mahmoudi	Chr1B	scaffold_1291	2	56702	99.96
mahmoudi	Chr3B	scaffold_13	45	9080837	98.89
mahmoudi	Chr1B	scaffold_13	45	9080837	98.89
mahmoudi	Chr6B	scaffold_1306	2	56517	99.93
mahmoudi	Chr6B	scaffold_1309	2	66455	99.88
mahmoudi	Chr6A	scaffold_131	2	265000	97.39
mahmoudi	Chr6B	scaffold_131	2	265000	97.39
mahmoudi	Chr6B	scaffold_1317	2	56360	99.93
mahmoudi	Chr3B	scaffold_133	2	156517	97.82
mahmoudi	Chr6B	scaffold_1349	2	70925	99.97
mahmoudi	Chr2B	scaffold_135	4	341610	95.53
mahmoudi	Chr6B	scaffold_1357	2	66478	99.99
mahmoudi	Chr6B	scaffold_136	4	634860	99.97
mahmoudi	Chr6B	scaffold_1366	2	60640	99.91
mahmoudi	Chr6B	scaffold_137	2	275000	97.79
mahmoudi	Chr6B	scaffold_1373	2	66128	99.99
mahmoudi	Chr6A	scaffold_139	3	250000	97.21
mahmoudi	Chr4A	scaffold_14	10	11550218	99.93
mahmoudi	Chr4B	scaffold_140	4	283863	99.75
mahmoudi	Chr6B	scaffold_1419	2	54893	99.92
mahmoudi	Chr1A	scaffold_142	2	163389	98.72
mahmoudi	Chr6B	scaffold_1423	2	59860	99.93
mahmoudi	Chr4A	scaffold_143	2	281949	99.97
mahmoudi	Chr2A	scaffold_145	2	274995	98.18
mahmoudi	Chr1B	scaffold_146	3	325243	96.58
mahmoudi	Chr3B	scaffold_146	3	325243	96.58
mahmoudi	Chr4A	scaffold_146	3	325243	96.58
mahmoudi	Chr6B	scaffold_147	5	200000	99.56
mahmoudi	Chr6B	scaffold_1475	2	54167	99.94
mahmoudi	Chr1B	scaffold_149	5	275691	99.67
mahmoudi	Chr5B	scaffold_15	70	7326178	95.67
mahmoudi	Chr00	scaffold_15	70	7326178	95.67
mahmoudi	Chr7B	scaffold_15	70	7326178	95.67
mahmoudi	Chr3B	scaffold_15	70	7326178	95.67
mahmoudi	Chr6B	scaffold_15	70	7326178	95.67
mahmoudi	Chr4A	scaffold_15	70	7326178	95.67
mahmoudi	Chr2A	scaffold_15	70	7326178	95.67
mahmoudi	Chr2B	scaffold_15	70	7326178	95.67
mahmoudi	Chr1B	scaffold_15	70	7326178	95.67
mahmoudi	Chr4B	scaffold_15	70	7326178	95.67
mahmoudi	Chr4A	scaffold_150	3	269761	99.94
mahmoudi	Chr7B	scaffold_152	2	479657	94.88
mahmoudi	Chr1B	scaffold_152	2	479657	94.88
mahmoudi	Chr1A	scaffold_155	3	252000	96.87
mahmoudi	Chr3B	scaffold_157	3	314287	94.51
mahmoudi	Chr5B	scaffold_157	3	314287	94.51
mahmoudi	Chr2A	scaffold_158	2	332000	97.78
mahmoudi	Chr1B	scaffold_16	2	3569000	100
mahmoudi	Chr1B	scaffold_161	5	320000	95.87
mahmoudi	Chr7B	scaffold_168	3	265366	96.66
mahmoudi	Chr2B	scaffold_168	3	265366	96.66
mahmoudi	Chr6B	scaffold_168	3	265366	96.66
mahmoudi	Chr2B	scaffold_169	3	213626	98.16
mahmoudi	Chr6B	scaffold_17	24	4290000	95.1
mahmoudi	Chr6B	scaffold_171	3	300000	94.85
mahmoudi	Chr2B	scaffold_172	2	227455	98.04
mahmoudi	Chr6B	scaffold_173	4	201710	99.53
mahmoudi	Chr6B	scaffold_1732	2	51262	99.94
mahmoudi	Chr6B	scaffold_174	5	251109	99.68
mahmoudi	Chr2B	scaffold_177	2	205000	98.43
mahmoudi	Chr2A	scaffold_179	2	203000	97.42
mahmoudi	Chr2B	scaffold_18	6	2381934	98.01
mahmoudi	Chr6B	scaffold_1812	2	50344	99.91
mahmoudi	Chr1B	scaffold_1815	2	45309	99.99
mahmoudi	Chr6B	scaffold_182	3	150000	94.88
mahmoudi	Chr1B	scaffold_182	3	150000	94.88
mahmoudi	Chr3B	scaffold_182	3	150000	94.88
mahmoudi	Chr6B	scaffold_184	5	225000	99.88
mahmoudi	Chr2B	scaffold_185	4	227840	99.46
mahmoudi	Chr1B	scaffold_1881	2	44789	99.98
mahmoudi	Chr6B	scaffold_19	19	2258821	99.9
mahmoudi	Chr5B	scaffold_190	3	295000	94.42
mahmoudi	Chr1B	scaffold_190	3	295000	94.42
mahmoudi	Chr6B	scaffold_190	3	295000	94.42
mahmoudi	Chr5B	scaffold_191	2	191000	98.97
mahmoudi	Chr6B	scaffold_193	2	213392	96.05
mahmoudi	Chr6B	scaffold_194	3	261967	99.94
mahmoudi	Chr1B	scaffold_194	3	261967	99.94
mahmoudi	Chr2A	scaffold_196	2	194200	97.65
mahmoudi	Chr3A	scaffold_197	2	213035	99.99
mahmoudi	Chr4A	scaffold_2	737	2042324072	98.4
mahmoudi	Chr6B	scaffold_2	737	2042324072	98.4
mahmoudi	Chr2B	scaffold_2	737	2042324072	98.4
mahmoudi	Chr00	scaffold_2	737	2042324072	98.4
mahmoudi	Chr6A	scaffold_2	737	2042324072	98.4
mahmoudi	Chr1B	scaffold_2	737	2042324072	98.4
mahmoudi	Chr7A	scaffold_2	737	2042324072	98.4
mahmoudi	Chr2A	scaffold_2	737	2042324072	98.4
mahmoudi	Chr5A	scaffold_2	737	2042324072	98.4
mahmoudi	Chr3A	scaffold_2	737	2042324072	98.4
mahmoudi	Chr3B	scaffold_2	737	2042324072	98.4
mahmoudi	Chr5B	scaffold_2	737	2042324072	98.4
mahmoudi	Chr4B	scaffold_2	737	2042324072	98.4
mahmoudi	Chr3B	scaffold_200	2	212590	99.63
mahmoudi	Chr3B	scaffold_201	2	210898	99.96
mahmoudi	Chr6B	scaffold_202	3	405150	99.97
mahmoudi	Chr4A	scaffold_204	3	195976	100
mahmoudi	Chr6B	scaffold_208	4	264915	99.93
mahmoudi	Chr1B	scaffold_208	4	264915	99.93
mahmoudi	Chr3B	scaffold_209	2	170000	97.58
mahmoudi	Chr2A	scaffold_21	10	575000	99.35
mahmoudi	Chr1B	scaffold_21	10	575000	99.35
mahmoudi	Chr00	scaffold_21	10	575000	99.35
mahmoudi	Chr7B	scaffold_21	10	575000	99.35
mahmoudi	Chr3B	scaffold_210	4	220000	94.91
mahmoudi	Chr5B	scaffold_211	3	497227	94.69
mahmoudi	Chr3B	scaffold_211	3	497227	94.69
mahmoudi	Chr1B	scaffold_212	2	381961	95.17
mahmoudi	Chr3B	scaffold_212	2	381961	95.17
mahmoudi	Chr6B	scaffold_214	2	193652	99.96
mahmoudi	Chr00	scaffold_215	3	110000	99.95
mahmoudi	Chr2A	scaffold_215	3	110000	99.95
mahmoudi	Chr3B	scaffold_216	3	320000	94.87
mahmoudi	Chr7B	scaffold_217	2	150000	94.98
mahmoudi	Chr2A	scaffold_22	7	1375997	98.03
mahmoudi	Chr1B	scaffold_2213	2	46986	99.98
mahmoudi	Chr3B	scaffold_222	3	310112	95.59
mahmoudi	Chr4B	scaffold_222	3	310112	95.59
mahmoudi	Chr1A	scaffold_226	3	185727	99.96
mahmoudi	Chr6B	scaffold_227	3	300000	95.33
mahmoudi	Chr4B	scaffold_227	3	300000	95.33
mahmoudi	Chr00	scaffold_227	3	300000	95.33
mahmoudi	Chr3B	scaffold_229	2	153000	98.92
mahmoudi	Chr6B	scaffold_2343	2	45739	99.87
mahmoudi	Chr7B	scaffold_236	2	270172	95.36
mahmoudi	Chr1B	scaffold_236	2	270172	95.36
mahmoudi	Chr6B	scaffold_239	2	222199	99.98
mahmoudi	Chr6A	scaffold_24	2	1050000	98.31
mahmoudi	Chr6B	scaffold_241	3	170000	99.96
mahmoudi	Chr1B	scaffold_241	3	170000	99.96
mahmoudi	Chr6B	scaffold_246	4	447277	94.74
mahmoudi	Chr1B	scaffold_246	4	447277	94.74
mahmoudi	Chr7B	scaffold_246	4	447277	94.74
mahmoudi	Chr6B	scaffold_247	2	165479	99.96
mahmoudi	Chr6B	scaffold_249	3	85000	99.73
mahmoudi	Chr2B	scaffold_25	12	1498230	95.43
mahmoudi	Chr6B	scaffold_25	12	1498230	95.43
mahmoudi	Chr2B	scaffold_251	2	153863	99.95
mahmoudi	Chr7B	scaffold_253	2	75000	97.59
mahmoudi	Chr6B	scaffold_254	4	152698	99.82
mahmoudi	Chr1B	scaffold_256	2	106633	99.98
mahmoudi	Chr1A	scaffold_258	2	165436	99.83
mahmoudi	Chr6B	scaffold_261	6	203964	99.87
mahmoudi	Chr1B	scaffold_2618	2	43156	99.97
mahmoudi	Chr6B	scaffold_266	2	216102	99.98
mahmoudi	Chr7B	scaffold_268	2	130029	98.58
mahmoudi	Chr1B	scaffold_269	2	185000	99.81
mahmoudi	Chr2A	scaffold_27	2	1335336	99.5
mahmoudi	Chr6B	scaffold_271	2	308282	99.87
mahmoudi	Chr1A	scaffold_275	3	151490	97.13
mahmoudi	Chr6B	scaffold_276	2	186470	99.98
mahmoudi	Chr3B	scaffold_28	3	255000	97.83
mahmoudi	Chr7A	scaffold_28	3	255000	97.83
mahmoudi	Chr1A	scaffold_280	2	50000	98.07
mahmoudi	Chr3B	scaffold_281	2	79815	98.68
mahmoudi	Chr6B	scaffold_288	4	200207	99.82
mahmoudi	Chr6B	scaffold_289	2	228747	99.97
mahmoudi	Chr1B	scaffold_29	11	1750330	95.52
mahmoudi	Chr7B	scaffold_29	11	1750330	95.52
mahmoudi	Chr4B	scaffold_29	11	1750330	95.52
mahmoudi	Chr2B	scaffold_29	11	1750330	95.52
mahmoudi	Chr2B	scaffold_293	2	147413	99.98
mahmoudi	Chr4A	scaffold_294	4	146361	98
mahmoudi	Chr3B	scaffold_296	4	222652	97.78
mahmoudi	Chr3A	scaffold_3	706	1485835000	98.54
mahmoudi	Chr7A	scaffold_3	706	1485835000	98.54
mahmoudi	Chr5A	scaffold_3	706	1485835000	98.54
mahmoudi	Chr4A	scaffold_3	706	1485835000	98.54
mahmoudi	Chr00	scaffold_3	706	1485835000	98.54
mahmoudi	Chr1A	scaffold_3	706	1485835000	98.54
mahmoudi	Chr5B	scaffold_3	706	1485835000	98.54
mahmoudi	Chr6B	scaffold_3	706	1485835000	98.54
mahmoudi	Chr7B	scaffold_3	706	1485835000	98.54
mahmoudi	Chr2A	scaffold_3	706	1485835000	98.54
mahmoudi	Chr3B	scaffold_3	706	1485835000	98.54
mahmoudi	Chr6A	scaffold_3	706	1485835000	98.54
mahmoudi	Chr2B	scaffold_3	706	1485835000	98.54
mahmoudi	Chr3B	scaffold_30	3	1120000	98.69
mahmoudi	Chr2A	scaffold_300	3	130000	97.53
mahmoudi	Chr4A	scaffold_300	3	130000	97.53
mahmoudi	Chr5A	scaffold_306	2	137953	99.95
mahmoudi	Chr1A	scaffold_309	2	137202	99.49
mahmoudi	Chr6B	scaffold_31	8	1180159	97.3
mahmoudi	Chr3B	scaffold_31	8	1180159	97.3
mahmoudi	Chr7B	scaffold_31	8	1180159	97.3
mahmoudi	Chr6B	scaffold_310	3	333122	99.89
mahmoudi	Chr2B	scaffold_311	2	136356	99.58
mahmoudi	Chr6B	scaffold_313	2	260837	99.96
mahmoudi	Chr1B	scaffold_314	2	100656	99.98
mahmoudi	Chr2B	scaffold_3141	2	6000	96.34
mahmoudi	Chr7B	scaffold_3141	2	6000	96.34
mahmoudi	Chr7B	scaffold_320	3	132838	99.67
mahmoudi	Chr4B	scaffold_321	2	132736	99.78
mahmoudi	Chr1B	scaffold_3222	2	2000	95.47
mahmoudi	Chr3A	scaffold_3222	2	2000	95.47
mahmoudi	Chr2B	scaffold_323	3	156984	99.99
mahmoudi	Chr3B	scaffold_3240	2	2000	96.78
mahmoudi	Chr4B	scaffold_3240	2	2000	96.78
mahmoudi	Chr6A	scaffold_33	2	824416	98.83
mahmoudi	Chr6A	scaffold_330	2	70000	98.26
mahmoudi	Chr6B	scaffold_331	3	140000	99.89
mahmoudi	Chr1B	scaffold_332	2	122595	99.91
mahmoudi	Chr6B	scaffold_334	2	248712	99.92
mahmoudi	Chr6B	scaffold_336	2	200246	99.98
mahmoudi	Chr5A	scaffold_338	2	139968	99.96
mahmoudi	Chr6B	scaffold_339	3	103773	99.83
mahmoudi	Chr2B	scaffold_34	4	305000	97.32
mahmoudi	Chr2B	scaffold_344	3	145586	95.39
mahmoudi	Chr5B	scaffold_344	3	145586	95.39
mahmoudi	Chr3B	scaffold_344	3	145586	95.39
mahmoudi	Chr6B	scaffold_345	2	90564	99.94
mahmoudi	Chr1B	scaffold_348	2	99283	99.98
mahmoudi	Chr6B	scaffold_352	3	100000	99.92
mahmoudi	Chr6B	scaffold_355	2	115000	99.78
mahmoudi	Chr1B	scaffold_357	2	105000	99.98
mahmoudi	Chr3B	scaffold_36	6	605000	97.54
mahmoudi	Chr6B	scaffold_361	2	148604	99.98
mahmoudi	Chr2B	scaffold_362	2	113321	99.97
mahmoudi	Chr6B	scaffold_364	2	105000	99.71
mahmoudi	Chr6B	scaffold_367	2	111336	99.98
mahmoudi	Chr1B	scaffold_367	2	111336	99.98
mahmoudi	Chr6B	scaffold_37	2	55000	94.74
mahmoudi	Chr7B	scaffold_372	2	108054	97.47
mahmoudi	Chr6B	scaffold_375	2	147659	99.99
mahmoudi	Chr3B	scaffold_376	2	100000	97.79
mahmoudi	Chr1B	scaffold_378	2	80000	96.23
mahmoudi	Chr6B	scaffold_380	3	151141	99.84
mahmoudi	Chr1B	scaffold_384	2	140000	99.98
mahmoudi	Chr3B	scaffold_386	2	89428	99.89
mahmoudi	Chr6B	scaffold_39	4	1129717	96.8
mahmoudi	Chr3B	scaffold_39	4	1129717	96.8
mahmoudi	Chr6B	scaffold_390	3	225474	99.98
mahmoudi	Chr6B	scaffold_391	2	97680	99.81
mahmoudi	Chr3A	scaffold_397	2	175729	98.22
mahmoudi	Chr2B	scaffold_4	124	640252257	98.33
mahmoudi	Chr2A	scaffold_4	124	640252257	98.33
mahmoudi	Chr1A	scaffold_4	124	640252257	98.33
mahmoudi	Chr5A	scaffold_4	124	640252257	98.33
mahmoudi	Chr3A	scaffold_4	124	640252257	98.33
mahmoudi	Chr3B	scaffold_4	124	640252257	98.33
mahmoudi	Chr4B	scaffold_4	124	640252257	98.33
mahmoudi	Chr7B	scaffold_4	124	640252257	98.33
mahmoudi	Chr5B	scaffold_40	2	95000	98.26
mahmoudi	Chr1B	scaffold_406	2	178000	94.77
mahmoudi	Chr7B	scaffold_406	2	178000	94.77
mahmoudi	Chr6B	scaffold_407	3	135000	99.72
mahmoudi	Chr6B	scaffold_41	11	2026776	99.93
mahmoudi	Chr6B	scaffold_413	2	90000	99.96
mahmoudi	Chr1B	scaffold_413	2	90000	99.96
mahmoudi	Chr1B	scaffold_42	7	959079	99.68
mahmoudi	Chr7A	scaffold_420	2	84246	98.12
mahmoudi	Chr6B	scaffold_423	2	169078	99.81
mahmoudi	Chr6B	scaffold_424	2	125000	99.97
mahmoudi	Chr6B	scaffold_425	2	93884	99.84
mahmoudi	Chr2B	scaffold_43	4	400000	97.1
mahmoudi	Chr6B	scaffold_431	2	65000	99.89
mahmoudi	Chr6B	scaffold_441	3	126088	99.9
mahmoudi	Chr6B	scaffold_448	2	84672	99.78
mahmoudi	Chr3B	scaffold_45	4	1010000	98.21
mahmoudi	Chr1B	scaffold_451	2	128559	99.91
mahmoudi	Chr2B	scaffold_453	2	88622	99.88
mahmoudi	Chr1B	scaffold_456	2	143018	99.77
mahmoudi	Chr6B	scaffold_458	2	75000	99.87
mahmoudi	Chr6B	scaffold_461	2	87564	99.79
mahmoudi	Chr6B	scaffold_462	2	87366	99.86
mahmoudi	Chr7B	scaffold_463	2	168794	95.49
mahmoudi	Chr3B	scaffold_464	2	115000	94.88
mahmoudi	Chr2B	scaffold_465	2	67006	99.68
mahmoudi	Chr1B	scaffold_470	2	130961	99.94
mahmoudi	Chr6B	scaffold_473	2	75154	99.79
mahmoudi	Chr3B	scaffold_48	4	440000	98.95
mahmoudi	Chr6B	scaffold_487	2	77749	99.77
mahmoudi	Chr4B	scaffold_49	7	883202	99.7
mahmoudi	Chr6B	scaffold_494	3	101856	99.79
mahmoudi	Chr1B	scaffold_497	2	116356	99.99
mahmoudi	Chr6B	scaffold_499	2	75727	99.99
mahmoudi	Chr1B	scaffold_499	2	75727	99.99
mahmoudi	Chr1A	scaffold_5	182	596807206	98.3
mahmoudi	Chr5A	scaffold_5	182	596807206	98.3
mahmoudi	Chr7A	scaffold_5	182	596807206	98.3
mahmoudi	Chr7B	scaffold_5	182	596807206	98.3
mahmoudi	Chr4A	scaffold_5	182	596807206	98.3
mahmoudi	Chr2A	scaffold_50	3	804578	97.81
mahmoudi	Chr7B	scaffold_506	2	129740	95.94
mahmoudi	Chr1B	scaffold_51	9	660000	95.77
mahmoudi	Chr7B	scaffold_51	9	660000	95.77
mahmoudi	Chr4B	scaffold_51	9	660000	95.77
mahmoudi	Chr3B	scaffold_51	9	660000	95.77
mahmoudi	Chr2B	scaffold_51	9	660000	95.77
mahmoudi	Chr6B	scaffold_510	2	113985	99.99
mahmoudi	Chr6B	scaffold_511	2	75000	99.75
mahmoudi	Chr1B	scaffold_512	2	113394	99.97
mahmoudi	Chr6B	scaffold_516	2	107120	99.97
mahmoudi	Chr6B	scaffold_518	2	151631	99.95
mahmoudi	Chr1B	scaffold_527	2	109307	99.88
mahmoudi	Chr1B	scaffold_528	2	129258	99.98
mahmoudi	Chr7A	scaffold_53	9	775000	96.97
mahmoudi	Chr1B	scaffold_538	2	117835	99.98
mahmoudi	Chr5A	scaffold_54	7	755000	99.59
mahmoudi	Chr4B	scaffold_540	2	52382	99.36
mahmoudi	Chr1B	scaffold_542	3	152116	99.98
mahmoudi	Chr1B	scaffold_551	2	115602	99.95
mahmoudi	Chr6A	scaffold_553	2	75761	99.16
mahmoudi	Chr6B	scaffold_554	2	105332	99.97
mahmoudi	Chr6B	scaffold_559	2	69959	99.72
mahmoudi	Chr4B	scaffold_56	5	838544	99.72
mahmoudi	Chr6B	scaffold_560	2	129720	99.99
mahmoudi	Chr1B	scaffold_563	2	104402	99.92
mahmoudi	Chr1B	scaffold_565	2	114191	99.93
mahmoudi	Chr6B	scaffold_57	7	1360671	99.88
mahmoudi	Chr6B	scaffold_570	2	118369	99.88
mahmoudi	Chr6B	scaffold_572	2	68300	99.77
mahmoudi	Chr6B	scaffold_577	2	67892	99.77
mahmoudi	Chr1B	scaffold_578	2	112650	99.96
mahmoudi	Chr7B	scaffold_58	2	400944	98.32
mahmoudi	Chr6B	scaffold_586	2	65000	99.86
mahmoudi	Chr6A	scaffold_59	6	886777	99.98
mahmoudi	Chr6A	scaffold_594	2	60000	99.6
mahmoudi	Chr1B	scaffold_598	2	100148	99.96
mahmoudi	Chr6B	scaffold_599	2	85000	99.91
mahmoudi	Chr1B	scaffold_6	286	433422565	98.35
mahmoudi	Chr5B	scaffold_6	286	433422565	98.35
mahmoudi	Chr6B	scaffold_6	286	433422565	98.35
mahmoudi	Chr2B	scaffold_6	286	433422565	98.35
mahmoudi	Chr3B	scaffold_6	286	433422565	98.35
mahmoudi	Chr7B	scaffold_6	286	433422565	98.35
mahmoudi	Chr00	scaffold_6	286	433422565	98.35
mahmoudi	Chr4B	scaffold_6	286	433422565	98.35
mahmoudi	Chr6A	scaffold_6	286	433422565	98.35
mahmoudi	Chr4B	scaffold_60	5	961363	95.29
mahmoudi	Chr7B	scaffold_60	5	961363	95.29
mahmoudi	Chr3B	scaffold_603	2	64809	97.99
mahmoudi	Chr6B	scaffold_605	2	104740	99.94
mahmoudi	Chr6B	scaffold_607	2	124617	99.97
mahmoudi	Chr1B	scaffold_612	2	108476	99.97
mahmoudi	Chr1B	scaffold_613	2	108352	99.94
mahmoudi	Chr6B	scaffold_614	2	113197	99.92
mahmoudi	Chr1B	scaffold_616	2	108065	99.98
mahmoudi	Chr6B	scaffold_62	16	684195	99.68
mahmoudi	Chr1A	scaffold_621	2	70000	100
mahmoudi	Chr1B	scaffold_628	2	96919	99.98
mahmoudi	Chr5B	scaffold_63	5	260000	96.26
mahmoudi	Chr3B	scaffold_63	5	260000	96.26
mahmoudi	Chr1B	scaffold_63	5	260000	96.26
mahmoudi	Chr6B	scaffold_634	2	101294	99.98
mahmoudi	Chr7B	scaffold_64	9	1085998	94.94
mahmoudi	Chr6B	scaffold_64	9	1085998	94.94
mahmoudi	Chr5B	scaffold_64	9	1085998	94.94
mahmoudi	Chr3B	scaffold_64	9	1085998	94.94
mahmoudi	Chr4B	scaffold_64	9	1085998	94.94
mahmoudi	Chr3B	scaffold_65	8	915000	96.23
mahmoudi	Chr6B	scaffold_65	8	915000	96.23
mahmoudi	Chr6B	scaffold_651	2	99364	99.98
mahmoudi	Chr1B	scaffold_652	2	104293	99.99
mahmoudi	Chr6B	scaffold_655	2	103981	99.97
mahmoudi	Chr1B	scaffold_657	2	103768	99.93
mahmoudi	Chr1B	scaffold_66	6	787685	99.7
mahmoudi	Chr6B	scaffold_664	2	88147	99.94
mahmoudi	Chr6B	scaffold_669	2	65000	99.9
mahmoudi	Chr2A	scaffold_67	3	687003	98.09
mahmoudi	Chr6B	scaffold_672	2	107769	99.9
mahmoudi	Chr6B	scaffold_677	2	92494	99.99
mahmoudi	Chr1B	scaffold_679	2	102166	99.99
mahmoudi	Chr3B	scaffold_68	4	350000	98.32
mahmoudi	Chr6B	scaffold_680	3	82148	99.88
mahmoudi	Chr6B	scaffold_682	2	109070	99.99
mahmoudi	Chr5B	scaffold_687	2	57039	99.97
mahmoudi	Chr6B	scaffold_688	2	111812	99.99
mahmoudi	Chr3B	scaffold_69	2	506519	98.06
mahmoudi	Chr1B	scaffold_690	2	76791	99.99
mahmoudi	Chr6B	scaffold_692	2	81498	99.89
mahmoudi	Chr6B	scaffold_694	2	86336	99.99
mahmoudi	Chr6B	scaffold_696	2	106124	99.93
mahmoudi	Chr1B	scaffold_7	41	170839739	98.84
mahmoudi	Chr5B	scaffold_7	41	170839739	98.84
mahmoudi	Chr4B	scaffold_70	2	249747	98.49
mahmoudi	Chr1B	scaffold_71	5	678652	99.73
mahmoudi	Chr6B	scaffold_716	2	84797	99.89
mahmoudi	Chr6A	scaffold_72	8	830000	99.6
mahmoudi	Chr6B	scaffold_729	3	108438	99.5
mahmoudi	Chr2B	scaffold_73	3	624825	98.47
mahmoudi	Chr6B	scaffold_732	2	93113	99.84
mahmoudi	Chr6B	scaffold_745	2	97378	99.92
mahmoudi	Chr6B	scaffold_747	2	52263	99.89
mahmoudi	Chr1B	scaffold_749	2	87077	99.97
mahmoudi	Chr2B	scaffold_75	3	622664	98.9
mahmoudi	Chr6B	scaffold_750	2	82031	99.91
mahmoudi	Chr1A	scaffold_76	2	612472	98.99
mahmoudi	Chr6B	scaffold_760	2	61600	99.91
mahmoudi	Chr7B	scaffold_77	4	663540	99.63
mahmoudi	Chr6B	scaffold_775	2	95999	99.9
mahmoudi	Chr1B	scaffold_776	2	50877	98.59
mahmoudi	Chr6A	scaffold_78	5	595000	99.67
mahmoudi	Chr6B	scaffold_780	2	50596	99.86
mahmoudi	Chr6B	scaffold_785	2	65437	99.87
mahmoudi	Chr6B	scaffold_788	2	55000	99.89
mahmoudi	Chr7A	scaffold_79	6	605000	96.07
mahmoudi	Chr1B	scaffold_790	2	95145	99.97
mahmoudi	Chr6B	scaffold_793	2	89947	99.84
mahmoudi	Chr6B	scaffold_794	2	89864	99.99
mahmoudi	Chr6B	scaffold_797	2	89690	99.98
mahmoudi	Chr2A	scaffold_8	187	105539011	98.34
mahmoudi	Chr3A	scaffold_8	187	105539011	98.34
mahmoudi	Chr7A	scaffold_8	187	105539011	98.34
mahmoudi	Chr3B	scaffold_80	5	742218	95.13
mahmoudi	Chr4B	scaffold_80	5	742218	95.13
mahmoudi	Chr7B	scaffold_80	5	742218	95.13
mahmoudi	Chr6B	scaffold_806	2	49411	99.85
mahmoudi	Chr1B	scaffold_81	8	1440000	94.84
mahmoudi	Chr3B	scaffold_81	8	1440000	94.84
mahmoudi	Chr6B	scaffold_81	8	1440000	94.84
mahmoudi	Chr6B	scaffold_817	2	74192	99.83
mahmoudi	Chr1B	scaffold_818	2	84188	99.99
mahmoudi	Chr1B	scaffold_821	2	83950	99.92
mahmoudi	Chr2B	scaffold_83	2	327313	98.42
mahmoudi	Chr1B	scaffold_831	2	83642	99.99
mahmoudi	Chr6B	scaffold_835	2	58394	99.86
mahmoudi	Chr6A	scaffold_84	9	492454	99.64
mahmoudi	Chr1B	scaffold_842	2	83142	99.99
mahmoudi	Chr6B	scaffold_844	2	78117	99.88
mahmoudi	Chr1B	scaffold_846	2	88054	99.95
mahmoudi	Chr6B	scaffold_847	2	90994	99.97
mahmoudi	Chr5B	scaffold_85	7	529600	99.83
mahmoudi	Chr6B	scaffold_850	2	82897	99.91
mahmoudi	Chr2B	scaffold_86	4	521060	99.96
mahmoudi	Chr6B	scaffold_861	2	82420	99.99
mahmoudi	Chr1B	scaffold_868	2	82191	99.98
mahmoudi	Chr1B	scaffold_87	6	518776	99.72
mahmoudi	Chr1B	scaffold_879	2	81770	99.97
mahmoudi	Chr1B	scaffold_886	2	81471	99.94
mahmoudi	Chr6B	scaffold_889	2	46448	99.92
mahmoudi	Chr7B	scaffold_89	4	728929	95.25
mahmoudi	Chr1B	scaffold_89	4	728929	95.25
mahmoudi	Chr6B	scaffold_896	2	56267	99.91
mahmoudi	Chr1B	scaffold_9	221	69097452	98.1
mahmoudi	Chr5B	scaffold_9	221	69097452	98.1
mahmoudi	Chr7B	scaffold_9	221	69097452	98.1
mahmoudi	Chr4A	scaffold_9	221	69097452	98.1
mahmoudi	Chr6B	scaffold_9	221	69097452	98.1
mahmoudi	Chr5A	scaffold_9	221	69097452	98.1
mahmoudi	Chr2B	scaffold_9	221	69097452	98.1
mahmoudi	Chr3B	scaffold_9	221	69097452	98.1
mahmoudi	Chr5B	scaffold_91	5	570000	96.48
mahmoudi	Chr7B	scaffold_91	5	570000	96.48
mahmoudi	Chr6B	scaffold_914	2	50625	99.91
mahmoudi	Chr6B	scaffold_927	2	50163	99.86
mahmoudi	Chr6B	scaffold_929	2	75137	99.83
mahmoudi	Chr6B	scaffold_935	2	74960	99.88
mahmoudi	Chr6B	scaffold_945	2	74675	99.87
mahmoudi	Chr2A	scaffold_95	2	420000	98.14
mahmoudi	Chr1B	scaffold_962	2	79241	99.96
mahmoudi	Chr4B	scaffold_98	3	90000	96.44
mahmoudi	Chr1B	scaffold_986	2	78465	99.95
mahmoudi	Chr6B	scaffold_997	2	53019	99.95
