## Supplementary material for "First chromosome-scale genome assemblies and comprehensive structural characterization of Tunisian durum wheat (*Triticum turgidum subsp. durum*) landraces Chili and Mahmoudi": TableS10_Alignment_identity_distribution.xlsx

### Sheet: TableS10_Alignment_identity_dis
Landrace	Subgenome	Identity_bin	Count
chili	A	85.25	0
chili	A	85.75	0
chili	A	86.25	0
chili	A	86.75	0
chili	A	87.25	0
chili	A	87.75	0
chili	A	88.25	0
chili	A	88.75	0
chili	A	89.25	0
chili	A	89.75	0
chili	A	90.25	0
chili	A	90.75	0
chili	A	91.25	0
chili	A	91.75	0
chili	A	92.25	0
chili	A	92.75	0
chili	A	93.25	0
chili	A	93.75	2
chili	A	94.25	25
chili	A	94.75	35
chili	A	95.25	52
chili	A	95.75	72
chili	A	96.25	103
chili	A	96.75	141
chili	A	97.25	229
chili	A	97.75	371
chili	A	98.25	444
chili	A	98.75	376
chili	A	99.25	309
chili	A	99.75	2079
chili	B	85.25	0
chili	B	85.75	0
chili	B	86.25	0
chili	B	86.75	0
chili	B	87.25	0
chili	B	87.75	0
chili	B	88.25	0
chili	B	88.75	0
chili	B	89.25	0
chili	B	89.75	0
chili	B	90.25	0
chili	B	90.75	0
chili	B	91.25	0
chili	B	91.75	0
chili	B	92.25	0
chili	B	92.75	0
chili	B	93.25	0
chili	B	93.75	1
chili	B	94.25	75
chili	B	94.75	233
chili	B	95.25	242
chili	B	95.75	173
chili	B	96.25	159
chili	B	96.75	182
chili	B	97.25	246
chili	B	97.75	493
chili	B	98.25	986
chili	B	98.75	930
chili	B	99.25	869
chili	B	99.75	2280
mahmoudi	A	85.25	0
mahmoudi	A	85.75	0
mahmoudi	A	86.25	0
mahmoudi	A	86.75	0
mahmoudi	A	87.25	0
mahmoudi	A	87.75	0
mahmoudi	A	88.25	0
mahmoudi	A	88.75	0
mahmoudi	A	89.25	0
mahmoudi	A	89.75	0
mahmoudi	A	90.25	0
mahmoudi	A	90.75	0
mahmoudi	A	91.25	0
mahmoudi	A	91.75	0
mahmoudi	A	92.25	0
mahmoudi	A	92.75	0
mahmoudi	A	93.25	0
mahmoudi	A	93.75	0
mahmoudi	A	94.25	4
mahmoudi	A	94.75	36
mahmoudi	A	95.25	42
mahmoudi	A	95.75	58
mahmoudi	A	96.25	55
mahmoudi	A	96.75	106
mahmoudi	A	97.25	176
mahmoudi	A	97.75	312
mahmoudi	A	98.25	410
mahmoudi	A	98.75	317
mahmoudi	A	99.25	278
mahmoudi	A	99.75	610
mahmoudi	B	85.25	0
mahmoudi	B	85.75	0
mahmoudi	B	86.25	0
mahmoudi	B	86.75	0
mahmoudi	B	87.25	0
mahmoudi	B	87.75	0
mahmoudi	B	88.25	0
mahmoudi	B	88.75	0
mahmoudi	B	89.25	0
mahmoudi	B	89.75	0
mahmoudi	B	90.25	0
mahmoudi	B	90.75	0
mahmoudi	B	91.25	0
mahmoudi	B	91.75	0
mahmoudi	B	92.25	0
mahmoudi	B	92.75	0
mahmoudi	B	93.25	0
mahmoudi	B	93.75	0
mahmoudi	B	94.25	71
mahmoudi	B	94.75	211
mahmoudi	B	95.25	185
mahmoudi	B	95.75	146
mahmoudi	B	96.25	123
mahmoudi	B	96.75	129
mahmoudi	B	97.25	160
mahmoudi	B	97.75	402
mahmoudi	B	98.25	746
mahmoudi	B	98.75	666
mahmoudi	B	99.25	429
mahmoudi	B	99.75	3265
