## Supplementary material for "First chromosome-scale genome assemblies and comprehensive structural characterization of Tunisian durum wheat (*Triticum turgidum subsp. durum*) landraces Chili and Mahmoudi": TableS12_Presence_absence_variation.xlsx

### Sheet: TableS12_Presence_absence_varia
Landrace	Chrom	Query_aln_bp	Ref_covered_bp	Ref_absent_bp	Coverage_pct
chili	Chr1A	589997767	589470084	12429916	97.93
chili	Chr1B	718362834	716830326	3769674	99.48
chili	Chr2A	843443308	841138824	0	104.85
chili	Chr2B	826907439	825087177	0	100.05
chili	Chr3A	756635554	756590224	2109776	99.72
chili	Chr3B	856039601	854692794	11907206	98.63
chili	Chr4A	759904063	759548078	12551922	98.37
chili	Chr4B	704502407	703469765	330235	99.95
chili	Chr5A	751860781	750090186	0	103.66
chili	Chr5B	731314250	730583641	11816359	98.41
chili	Chr6A	614667431	614197972	13802028	97.8
chili	Chr6B	724651585	721991426	17308574	97.66
chili	Chr7A	749433583	748792845	5107155	99.32
chili	Chr7B	761038417	758576553	0	101.22
mahmoudi	Chr1A	601488913	601005323	894677	99.85
mahmoudi	Chr1B	699063273	698323930	22276070	96.91
mahmoudi	Chr2A	812627753	812217493	0	101.25
mahmoudi	Chr2B	833173759	832122924	0	100.9
mahmoudi	Chr3A	747475474	747138265	11561735	98.48
mahmoudi	Chr3B	869537444	867634432	0	100.12
mahmoudi	Chr4A	752855196	752749248	19350752	97.49
mahmoudi	Chr4B	694916762	693717442	10082558	98.57
mahmoudi	Chr5A	717424993	716586110	7013890	99.03
mahmoudi	Chr5B	743899534	743271304	0	100.12
mahmoudi	Chr6A	614709415	614829543	13170457	97.9
mahmoudi	Chr6B	793811729	792199942	0	107.16
mahmoudi	Chr7A	738152432	738559997	15340003	97.97
mahmoudi	Chr7B	730148816	728591934	20808066	97.22
