## Supplementary material for "First chromosome-scale genome assemblies and comprehensive structural characterization of Tunisian durum wheat (*Triticum turgidum subsp. durum*) landraces Chili and Mahmoudi": TableS13_Chr3B_fusion_analysis.xlsx

### Sheet: TableS13_Chr3B_fusion_analysis
Landrace	Target_chrom	Pct_aln	Total_aln_bp
chili	Chr3B	32.15	843341091
chili	Chr4B	26.37	691638622
chili	Chr6B	26.15	685883389
chili	Chr7B	12.02	315191000
chili	Chr1B	2.88	75555000
chili	Chr00	0.33	8785000
chili	Chr2B	0.03	854485
chili	Chr5B	0.03	789000
chili	Chr6A	0.01	235000
chili	Chr4A	0.01	218092
chili	Chr5A	0.01	205000
chili	Chr2A	0	100000
chili	Chr3A	0	50000
chili	Chr7A	0	20000
mahmoudi	Chr3B	18.61	841205000
mahmoudi	Chr2B	17.93	810365000
mahmoudi	Chr5B	16.23	733375000
mahmoudi	Chr7B	15.89	718160000
mahmoudi	Chr6B	15.78	713280000
mahmoudi	Chr4B	15.23	688510000
mahmoudi	Chr00	0.25	11385000
mahmoudi	Chr5A	0.03	1455000
mahmoudi	Chr1B	0.02	1095000
mahmoudi	Chr4A	0.01	390000
mahmoudi	Chr2A	0.01	265000
mahmoudi	Chr7A	0	120000
mahmoudi	Chr1A	0	50000
mahmoudi	Chr6A	0	25000
