## Supplementary material for "First chromosome-scale genome assemblies and comprehensive structural characterization of Tunisian durum wheat (*Triticum turgidum subsp. durum*) landraces Chili and Mahmoudi": TableS14_Subgenome_A_vs_B_comparison.xlsx

### Sheet: TableS14_Subgenome_A_vs_B_compa
Landrace	Subgenome	N	Total (Mb)	Mean (Mb)	GC %
Chili	A	7	5134.8	733.5	45.92
Chili	B	7	5389	769.9	46.22
Mahmoudi	A	7	5018.7	717	45.88
Mahmoudi	B	7	5389.4	769.9	46.15
