## Supplementary material for "First chromosome-scale genome assemblies and comprehensive structural characterization of Tunisian durum wheat (*Triticum turgidum subsp. durum*) landraces Chili and Mahmoudi": TableS15_Quality_composite_scores.xlsx

### Sheet: TableS15_Quality_composite_scor
Landrace	Chrom	Quality_score	BUSCO_complete	Mean_identity	Coverage_pct	Telo_bonus	Repeat_score	Gap_bonus
chili	Chr1A	81.21	99.1	98.77	97.93	0	99.94	80
chili	Chr1B	84.46	99.4	98.45	99.48	0	100	100
chili	Chr2A	84.6	99.4	98.77	100	0	100	100
chili	Chr2B	84.54	99.4	98.45	100	0	100	100
chili	Chr3A	84.56	99.4	98.77	99.72	0	100	100
chili	Chr3B	84.01	98.1	98.45	98.63	0	100	100
chili	Chr4A	84.36	99.4	98.77	98.37	0	100	100
chili	Chr4B	81.52	99.4	98.45	99.95	0	99.91	80
chili	Chr5A	84.6	99.4	98.77	100	0	100	100
chili	Chr5B	84.3	99.4	98.45	98.41	0	99.99	100
chili	Chr6A	84.27	99.4	98.77	97.8	0	100	100
chili	Chr6B	81.19	99.4	98.45	97.66	0	99.97	80
chili	Chr7A	84.5	99.4	98.77	99.32	0	100	100
chili	Chr7B	84.54	99.4	98.45	100	0	100	100
mahmoudi	Chr1A	84.46	99.2	98.39	99.85	0	100	100
mahmoudi	Chr1B	84.1	99.3	98.7	96.91	0	100	100
mahmoudi	Chr2A	84.5	99.3	98.39	100	0	100	100
mahmoudi	Chr2B	84.56	99.3	98.7	100	0	99.95	100
mahmoudi	Chr3A	84.28	99.3	98.39	98.48	0	100	100
mahmoudi	Chr3B	84.19	97.8	98.7	100	0	100	100
mahmoudi	Chr4A	84.13	99.3	98.39	97.49	0	100	100
mahmoudi	Chr4B	84.35	99.3	98.7	98.57	0	99.95	100
mahmoudi	Chr5A	88.84	99.3	98.39	99.03	50	99.84	80
mahmoudi	Chr5B	84.56	99.3	98.7	100	0	99.96	100
mahmoudi	Chr6A	84.19	99.3	98.39	97.9	0	100	100
mahmoudi	Chr6B	89.06	99.3	98.7	100	50	99.92	80
mahmoudi	Chr7A	84.2	99.3	98.39	97.97	0	100	100
mahmoudi	Chr7B	81.15	99.3	98.7	97.22	0	100	80
